# *In situ* quantification of ribosome number by electron tomography

**DOI:** 10.1101/2024.09.27.614074

**Authors:** Mounir El Hankouri, Marco Nousch, Thomas Müller-Reichert, Gunar Fabig

## Abstract

Ribosomes, discovered in 1955 by George Palade, were originally described as small cytoplasmic particles preferentially associated with the endoplasmic reticulum (ER). Over the years, numerous studies were conducted on both ribosome structure and function. The basic question, however, how many ribosomes are contained within whole cells has not been addressed so far. Here we developed a microscopic method to determine the total number of ribosomes in human hTRET-RPE-1 and in nematode cells from different tissues in *Caenorhabditis elegans* hermaphrodites. Electron tomography of high-pressure frozen, freeze substituted and resin-embedded samples revealed that the number of ribosomes as determined by this electron tomographic approach closely matches the biochemical estimates for the hTRET-RPE-1 cells. In addition, RPOA-1-depleted worms compared to control worms showed an expected decrease in the number of ribosomes in two out of three different tissue types investigated. The application of our imaging-based approach to directly count the number of ribosomes in given samples will significantly enhance our basic understanding of ribosome localization and distribution within cells and tissues.
