## Supplementary material for "*In situ* quantification of ribosome number by electron tomography": Suppl. Data 1

### Sheet: Fig. 1
cell	region	dimensions of the ROI [px]	volume in of the ROI [µm³]	ribosome count	ribosome conc. [ribosomes/µm³]	mean [ribosomes/µm³]	STDDEV [ribosomes/µm³]	AVG shrinkage factor	corr. ribosome conc. [ribosomes/µm³]	corr. mean [ribosomes/µm³]	corr. STDDEV [ribosomes/µm³]	total mean [ribosomes/µm³]	total STDDEV [ribosomes/µm³]
Cell 1	region 1	150*150*104	0.0398134	981	24640				15644.9			18604.7	4129.45
T0611_CRL-4000_WT_Block01_Cell01_TOMO_Interphase01	region 2	150*150*104	0.0398134	1052	26423.3				16777.2
	region 3	150*150*104	0.0398134	926	23258.5	23509.7	2058.81	1.57495	14767.8	14927.2	1307.22
	region 4	150*150*104	0.0398134	803	20169.1				12806.2
	region 5	150*150*104	0.0398134	918	23057.6				14640.2
Cell 2	region 1	150*150*102	0.0390477	1633	41820.6				26553.6
T0661_CRL-4000_WT_Block06_Cell03_TOMO_Interphase02	region 2	150*150*102	0.0390477	1453	37210.9				23626.7
	region 3	150*150*102	0.0390477	1533	39259.7	38506.2	2701.56	1.57495	24927.5	24449.1	1715.33
	region 4	150*135*102	0.0351429	1195	34004				21590.5
	region 5	150*135*102	0.0351429	1414	40235.7				25547.2
Cell 3	region 1	150*150*110	0.0421103	1014	24079.6				15289.1
T0661_CRL-4000_WT_Block06_Cell01_TOMO_Interphase03	region 2	150*150*110	0.0421103	1470	34908.3				22164.7
	region 3	150*150*110	0.0421103	1466	34813.4	28743.6	6302.3	1.57495	22104.4	18250.4	4001.58
	region 4	150*150*110	0.0421103	1306	31013.8				19691.9
	region 5	150*150*110	0.0421103	796	18902.7				12002.1
Cell 4	region 1	150*150*100	0.0382821	803	20975.9				13318.4
T0661_CRL-4000_WT_Block06_Cell02_TOMO_Interphase04	region 2	150*150*100	0.0382821	1261	32939.7				20914.7
	region 3	150*150*100	0.0382821	1466	38294.7	28854.2	6241.17	1.57495	24314.8	18320.7	3962.76
	region 4	150*150*100	0.0382821	1086	28368.4				18012.2
	region 5	150*150*100	0.0382821	907	23692.6				15043.3
Cell 5	region 1	150*150*47	0.0179926	522	29012				18420.9
T0661_CRL-4000_WT_Block02_Cell01_TOMO_Interphase05	region 2	150*150*47	0.0179926	468	26010.7				16515.2
	region 3	150*150*47	0.0179926	650	36126	31668.6	3695.1	1.57495	22937.8	20107.7	2346.16
	region 4	150*150*47	0.0179926	587	32624.6				20714.6
	region 5	150*150*47	0.0179926	622	34569.8				21949.8
Cell 6	region 1	150*150*56	0.021438	511	23836.2				15134.6
T0661_CRL-4000_WT_Block01_Cell01_TOMO_Interphase06	region 2	150*150*56	0.021438	551	25702.1				16319.3
	region 3	150*150*56	0.021438	475	22157	24526.6	1655.62	1.57495	14068.3	15572.9	1051.22
	region 4	150*150*56	0.021438	578	26961.5				17118.9
	region 5	150*150*56	0.021438	514	23976.2				15223.4
