## Supplementary material for "*In situ* quantification of ribosome number by electron tomography": Suppl. Data 2

### Sheet: Fig. 2
Trypsinized cells	Cell volume [µm³]	Mean cell volume [µm³]	STDDEV cell volume [µm³]	Nucleus volume [µm³]	Mean nucleus volume [µm³]	STDDEV nucleus volume [µm³]	Cytoplasm volume [µm³]	Mean cytoplasm volume [µm³]	STDDEV cytoplasm volume [µm³]	Estimated ribosomes per cell	Estimated ribosomes per cell STDDEV
MEH002_20220913_cell01	2133.21	2638.92	925.946	483.663	652.915	137.933	1649.55	1986.01	855.37	3.6949e+07	3.53221e+06
MEH002_20220913_cell02	2893.07			860.411			2032.66
MEH002_20220913_cell03	3364.24			691.464			2672.78
MEH002_20220913_cell04	2642.34			609.649			2032.69
MEH002_20220913_cell05	4785.69			755.644			4030.04
MEH002_20220913_cell06	1527.34			386.149			1141.2
MEH001_20220907_cell07	1834.67			626.628			1208.05
MEH001_20220907_cell08	2012.71			578.138			1434.57
MEH001_20220907_cell09	3246.36			754.841			2491.52
MEH002_20220913_cell10	1949.59			782.561			1167.02
