## Supplementary material for "*In situ* quantification of ribosome number by electron tomography": Suppl. Data 3

### Sheet: Fig. 3
Elution of total RNA was done in 50 µl.	The solution had a concentration too high for the capillary electrophoresis machine. Hence, the solution was diluted 1:50.	1 µl of this diluted solution was given to the capillary electrophoresis.				This is the concentration of the 1:50 diluted rRNA		This is the concentration of the rRNA						Mol. wt. 18S * avg. mol wt. per RNA nt	Mol. wt. 28S * avg. mol wt. per RNA nt
Sample lane	RNA concentration [ng/µl]	rRNA ratio	RIN	18S % of the total area	28S % of the total area	Concentration rRNA 18S [ng/µl]	Concentration rRNA 28S [ng/µl]	Concentration rRNA 18S [ng/µl]	Concentration rRNA 28S [ng/µl]	Concentration rRNA 18S [g/µl]	Concentration rRNA 28S [g/µl]	End volume [µl]	Initial number of cells	Molecular weight 18S [g/mol]	Molecular weight 28S [g/mol]	Avogadro number [1/mol]	No. of 18S Subunits in this run	No. of 28S Subunits in this run	No. of 18S subunits per cell	No. of 28S subunits per cell	Mean Ribosomes per cell	STDDEV Ribosomes per cell
Sample 1	53	1.8	9.5	16.5	30.2	8.745	16.006	437.25	800.3	4.3725e-07	8.003e-07	50	1000000	634186	1.70599e+06	6.02214e+23	2.07603e+13	1.41253e+13	2.07603e+07	1.41253e+07
Sample 2	63	1.9	9.8	19.8	37	12.474	23.31	623.7	1165.5	6.237e-07	1.1655e-06	50	1000000	634186	1.70599e+06	6.02214e+23	2.96128e+13	2.05711e+13	2.96128e+07	2.05711e+07
Sample 3	47	1.9	9.8	18.6	35.1	8.742	16.497	437.1	824.85	4.371e-07	8.2485e-07	50	1000000	634186	1.70599e+06	6.02214e+23	2.07532e+13	1.45586e+13	2.07532e+07	1.45586e+07
Sample 4	81	1.9	9.9	19.7	38	15.957	30.78	797.85	1539	7.9785e-07	1.539e-06	50	2000000	634186	1.70599e+06	6.02214e+23	3.78814e+13	2.71634e+13	1.89407e+07	1.35817e+07	1.86967e+07	4.40146e+06
Sample 5	94	2	10	19.1	38.2	17.954	35.908	897.7	1795.4	8.977e-07	1.7954e-06	50	2000000	634186	1.70599e+06	6.02214e+23	4.26222e+13	3.16888e+13	2.13111e+07	1.58444e+07
Sample 6	92	1.9	9.8	18.4	35	16.928	32.2	846.4	1610	8.464e-07	1.61e-06	50	2000000	634186	1.70599e+06	6.02214e+23	4.01865e+13	2.84165e+13	2.00932e+07	1.42083e+07
																			2.19119e+07	1.54816e+07
	Molecular weight source:	https://bionumbers.hms.harvard.edu/files/Nucleic%20Acids_Sizes_and_Molecular_Weights_2pgs.pdf
