## Supplementary material for "*In situ* quantification of ribosome number by electron tomography": Suppl. Data 4

### Sheet: Fig 4
Control	worm	region	dimensions of the ROI [px]	volume in [µm³]	ribosome count	ribosome conc. [ribosomes/µm³]	mean [ribosomes/µm³]	STDDEV [ribosomes/µm³]	AVG shrinkage factor	corr. ribosome conc. [ribosomes/µm³]	corr. mean [ribosomes/µm³]	corr. STDDEV [ribosomes/µm³]	total mean [ribosomes/µm³]	total STDDEV [ribosomes/µm³]
	T0672_N2_control RNAi_Distal Gonad_Worm02_TOMO_Gonad01	region 1	170*154*69	0.0307349	1554	50561.4				32103.5			30864.1	4623.93
	Distal	region 2	170*154*69	0.0307349	1507	49032.2				31132.5
		region 3	170*154*69	0.0307349	1562	50821.7	50691.6	1278.31	1.57495	32268.7	32186.1	811.649
		region 4	170*154*69	0.0307349	1627	52936.6				33611.5
		region 5	170*154*69	0.0307349	1540	50105.9				31814.2
	T0672_N2_control RNAi_Distal Gonad_Worm08_TOMO_Gonad02	region 1	152*152*70	0.0275168	1307	47498.2				30158.5
	Distal	region 2	152*152*70	0.0275168	1382	50223.8				31889.1
		region 3	152*152*70	0.0275168	1466	53276.5	48428.6	4079.81	1.57495	33827.4	30749.2	2590.43
		region 4	152*152*70	0.0275168	1376	50005.8				31750.7
		region 5	152*152*70	0.0275168	1132	41138.5				26120.5
	T0672_N2_control RNAi_Distal Gonad_Worm09_TOMO_Gonad03	region 1	151*152*72	0.0281168	967	34392.2				21837
	Distal	region 2	156*152*72	0.0290478	1045	35975.2				22842.1
		region 3	156*152*72	0.0290478	1963	67578.2	49270.6	13459.1	1.57495	42908.1	31283.9	8545.7
		region 4	156*152*72	0.0290478	1803	62070.1				39410.7
		region 5	156*152*72	0.0290478	1346	46337.4				29421.4
	T0672_N2_control RNAi_Distal Gonad_Worm04_TOMO_Gonad04	region 1	150*150*72	0.0275631	1266	45931				29163.4
	Distal	region 2	150*150*72	0.0275631	1288	46729.2				29670.2
		region 3	150*150*72	0.0275631	1244	45132.8	46047.1	1158.11	1.57495	28656.6	29237.1	735.332
		region 4	150*150*72	0.0275631	1229	44588.6				28311.1
		region 5	150*150*72	0.0275631	1319	47853.9				30384.3
	T0672_N2_control RNAi_Pachytene Gonad_Worm04_TOMO_Gonad01	region 1	151*151*61	0.0236645	1308	55272.8				35094.9			27055.9	9197.17
	Pachyten	region 2	151*151*61	0.0236645	915	38665.6				24550.3
		region 3	151*151*61	0.0236645	1035	43736.5	44970.4	5501.62	1.57495	27770	28553.5	3493.19
		region 4	151*151*61	0.0236645	1037	43821				27823.7
		region 5	151*151*61	0.0236645	1026	43356.2				27528.5
	T0672_N2_control RNAi_Pachytene Gonad_Worm07_TOMO_Gonad02	region 1	151*151*61	0.0236645	765	32327				20525.7
	Pachyten	region 2	151*151*61	0.0236645	838	35411.8				22484.3
		region 3	151*151*61	0.0236645	604	25523.5	30332.4	3807.15	1.57495	16205.9	19259.2	2417.31
		region 4	151*151*61	0.0236645	760	32115.7				20391.5
		region 5	151*151*61	0.0236645	622	26284.1				16688.8
	T0672_N2_control RNAi_Pachytene Gonad_Worm09_TOMO_Gonad03	region 1	152*152*54	0.0212273	1466	69062.2				43850.3
	Pachyten	region 2	152*152*54	0.0212273	1278	60205.6				38226.9
		region 3	152*152*54	0.0212273	1346	63409	63672.9	2988.61	1.57495	40260.9	40428.4	1897.59
		region 4	152*152*54	0.0212273	1356	63880.1				40560
		region 5	152*152*54	0.0212273	1312	61807.3				39243.9
	T0672_N2_control RNAi_Pachytene Gonad_Worm06_TOMO_Gonad04	region 1	153*153*49	0.019516	516	26439.8				16787.7
	Pachyten	region 2	153*153*49	0.019516	461	23621.6				14998.3
		region 3	153*153*49	0.019516	493	25261.3	31471.5	7845.92	1.57495	16039.4	19982.5	4981.69
		region 4	153*153*49	0.019516	803	41145.6				26125
		region 5	153*153*49	0.019516	798	40889.4				25962.3
	T0672_N2_control RNAi_Vulva cell_Worm06_TOMO_Interphase01	region 1	120*120*84	0.0205804	724	35179				22336.6			18124.2	6797.48
	Vulva	region 2	120*120*84	0.0205804	708	34401.6				21842.9
		region 3	120*120*84	0.0205804	568	27599	30767.1	3893.79	1.57495	17523.7	19535.2	2472.32
		region 4	120*120*84	0.0205804	650	31583.4				20053.5
		region 5	120*120*84	0.0205804	516	25072.3				15919.4
	T0672_N2_control RNAi_Vulva cell_Worm07_TOMO_Interphase02	region 1	120*120*58	0.0142103	437	30752.3				19525.9
	Vulva	region 2	120*120*58	0.0142103	400	28148.6				17872.7
		region 3	120*120*58	0.0142103	682	47993.3	33890.9	12539	1.57495	30472.9	21518.7	7961.49
		region 4	120*120*58	0.0142103	213	14989.1				9517.19
		region 5	120*120*58	0.0142103	676	47571.1				30204.8
	T0672_N2_control RNAi_Vulva cell_Worm09_TOMO_Interphase03	region 1	120*120*83	0.0203354	466	22915.7				14550.1
	Vulva	region 2	120*120*83	0.0203354	247	12146.3				7712.16
		region 3	120*120*83	0.0203354	540	26554.6	19886.5	4847.65	1.57495	16860.6	12626.7	3077.97
		region 4	120*120*83	0.0203354	405	19916				12645.4
		region 5	120*120*83	0.0203354	364	17899.8				11365.3
	T0672_N2_control RNAi_Vulva cell_Worm04_TOMO_Interphase04	region 1	120*120*66	0.0161703	270	16697.2				10601.7
	Vulva	region 2	120*120*66	0.0161703	811	50153.5				31844.5
		region 3	120*120*66	0.0161703	336	20778.8	29634.5	12364.8	1.57495	13193.3	18816.1	7850.91
		region 4	120*120*66	0.0161703	377	23314.3				14803.2
		region 5	120*120*66	0.0161703	602	37228.6				23637.9
RPOA-1 RNAi	worm	region	dimensions of the ROI [px]	volume in [µm³]	ribosome count	ribosome conc. [ribosomes/µm³]	mean [ribosomes/µm³]	STDDEV [ribosomes/µm³]	AVG shrinkage factor	corr. ribosome conc. [ribosomes/µm³]	corr. mean [ribosomes/µm³]	corr. STDDEV [ribosomes/µm³]	total mean [ribosomes/µm³]	total STDDEV [ribosomes/µm³]
	T0675_N2_RPOA-1 RNAi_Distal Gonad_Worm05_TOMO_Gonad01	region 1	152*152*62	0.024372	791	32455.2				20607.1			17387.7	6351.54
	Distal	region 2	152*152*62	0.024372	789	32373.2				20555
		region 3	152*152*62	0.024372	816	33481	32315.7	1134.29	1.57495	21258.4	20518.5	720.204
		region 4	152*152*62	0.024372	736	30198.5				19174.3
		region 5	152*152*62	0.024372	806	33070.7				20997.9
	T0671_N2_RPOA-1 RNAi_Distal Gonad_Worm11_TOMO_Gonad02	region 1	150*150*78	0.02986	740	24782.3				15735.3
	Distal	region 2	150*150*78	0.02986	557	18653.7				11844
		region 3	150*150*78	0.02986	450	15070.3	17789.7	3753.31	1.57495	9568.75	11295.4	2383.13
		region 4	150*150*78	0.02986	445	14902.9				9462.43
		region 5	150*150*78	0.02986	464	15539.2				9866.44
	T0671_N2_RPOA-1 RNAi_Distal Gonad_Worm13_TOMO_Gonad03	region 1	150*150*56	0.021438	688	32092.6				20376.9
	Distal	region 2	150*150*56	0.021438	582	27148.1				17237.4
		region 3	150*150*56	0.021438	635	29620.4	28416.9	2341.14	1.57495	18807.1	18043	1486.48
		region 4	150*150*56	0.021438	602	28081				17829.8
		region 5	150*150*56	0.021438	539	25142.3				15963.9
	T0679_N2_RPOA-1 RNAi_Distal Gonad_Worm04_TOMO_Gonad04	region 1	150*150*65	0.0248833	1340	53851.3				34192.3
	Distal	region 2	150*150*65	0.0248833	861	34601.5				21969.8
		region 3	150*150*65	0.0248833	536	21540.5	31016.7	15772.7	1.57495	13676.9	19693.8	10014.7
		region 4	150*150*65	0.0248833	177	7113.19				4516.45
		region 5	150*150*65	0.0248833	945	37977.2				24113.2
	T0679_N2_RPOA-1 RNAi_Pachytene Gonad_Worm10_TOMO_Gonad01	region 1	152*152*65	0.0255513	957	37454				23781.1			18667.5	5847.39
	Pachyten	region 2	152*152*65	0.0255513	824	32248.8				20476.1
		region 3	152*152*65	0.0255513	773	30252.8	34002.2	2510.8	1.57495	19208.7	21589.3	1594.2
		region 4	152*152*65	0.0255513	884	34597				21967
		region 5	152*152*65	0.0255513	906	35458				22513.7
	T0671_N2_RPOA-1 RNAi_Pachytene Gonad_Worm11_TOMO_Gonad02	region 1	152*152*53	0.0208342	725	34798.6				22095
	Pachyten	region 2	152*152*53	0.0208342	743	35662.6				22643.6
		region 3	152*152*53	0.0208342	778	37342.5	35566.6	1336.73	1.57495	23710.3	22582.6	848.742
		region 4	152*152*53	0.0208342	698	33502.7				21272.2
		region 5	152*152*53	0.0208342	761	36526.6				23192.2
	T0671_N2_RPOA-1 RNAi_Pachytene Gonad_Worm13_TOMO_Gonad03	region 1	153*153*65	0.0258886	583	22519.5				14298.5
	Pachyten	region 2	153*153*65	0.0258886	627	24219.1				15377.7
		region 3	153*153*65	0.0258886	767	29626.9	24512.7	2710.02	1.57495	18811.3	15564.1	1720.7
		region 4	153*153*65	0.0258886	569	21978.8				13955.2
		region 5	153*153*65	0.0258886	627	24219.1				15377.7
	T0675_N2_RPOA-1 RNAi_Vulva cell_Worm05_TOMO_Interphase01	region 1	120*120*46	0.0112702	582	51640.4				32788.6			16042.9	9565.35
	Vulva	region 2	120*120*46	0.0112702	445	39484.5				25070.3
		region 3	120*120*46	0.0112702	588	52172.8	36787.1	14220	1.57495	33126.6	23357.6	9028.85
		region 4	120*120*46	0.0112702	245	21738.7				13802.7
		region 5	120*120*46	0.0112702	213	18899.3				11999.9
	T0671_N2_RPOA-1 RNAi_Vulva cell_Worm08_TOMO_Interphase02	region 1	120*120*76	0.0186204	532	28570.8				18140.7
	Vulva	region 2	120*120*76	0.0186204	658	35337.6				22437.2
		region 3	120*120*76	0.0186204	581	31202.3	30536.4	2684.5	1.57495	19811.6	19388.8	1704.49
		region 4	120*120*76	0.0186204	557	29913.4				18993.2
		region 5	120*120*76	0.0186204	515	27657.8				17561.1
	T0671_N2_RPOA-1 RNAi_Vulva cell_Worm11_TOMO_Interphase03	region 1	120*120*65	0.0159253	145	9104.99				5781.12
	Vulva	region 2	120*120*65	0.0159253	96	6028.13				3827.5
		region 3	120*120*65	0.0159253	77	4835.06	8477.06	5390.99	1.57495	3069.97	5382.42	3422.95
		region 4	120*120*65	0.0159253	60	3767.58				2392.19
		region 5	120*120*65	0.0159253	297	18649.5				11841.3
