## Supplementary material for "*In situ* quantification of ribosome number by electron tomography": Suppl. Data 5

### Sheet: Shrinkage factor
					1.57495
Sample type	Dataset name	No. of sections	Theroretical thickness in Z	Image thickness in Z	Shrinkage factor
RPE-1 monopolar	T0649_Grid3B_cell11	20	6.6	4.65532	1.41773
RPE-1 monopolar	T0649_Monopole_Grid10A_cell02	31	10.23	5.44492	1.87881
RPE-1 monopolar	T0649_Monopole_Grid10A_cell03	30	9.9	5.32147	1.86039
RPE-1 monopolar	T0649_Monopole_Grid10B_cell07	30	9.9	5.4192	1.82684
RPE-1 monopolar	T0649_Monopole_Grid08A_cell03	44	14.52	6.97269	2.08241
RPE-1 monopolar	T0649_Monopole_Grid08A_cell07	30	9.9	5.8693	1.68674
RPE-1 monopolar	T0649_Monopole_Grid08B_cell08	36	11.88	6.97269	1.70379
RPE-1 monopolar+centrinone	T0717_Grid12B-12E_cell2_Grid12C	17	5.61	4.50357	1.24568
HeLa bipolar WT	T_0475_meta_7A-7C_tomo_stack_23,2	22	6.6	5.0692	1.30198
HeLa bipolar WT	T_0479_metaII_29sec_voxal_23.2	29	8.7	6.08072	1.43075
HeLa bipolar WT	T_0494_Meta_a	35	10.5	7.38224	1.42233
U2OS bipolar 9D mutant	T0635_U2OS_9D_cell1_Grid1B-2A_Tomogram	32	10.56	7.19389	1.46791
U2OS bipolar 9A mutant	T0659_U2OS_9A_Sample13_Grid2C-E	31	10.23	5.13628	1.99171
HeLa siControl	T0506_grid#17_SiControl_Cell1	14	4.2	3.01136	1.39472
HeLa siMCRS1	T0506_grid#15_SiMCRS1_Cell2	18	5.4	2.73296	1.97588
HeLa siMCRS1	T0506_grid#15_SiMCRS1_Cell4	18	5.4	3.01136	1.79321
HeLa siMCRS1	T0506_grid#15_SiMCRS1_Cell5	16	4.8	3.26888	1.46839
HeLa siControl	T0550_grid#20_SiControl_Cell3	20	6	2.82112	2.12681
HeLa siMCRS1	T0550_grid#19_SiMCRS1_Cell2	16	4.8	3.38488	1.41807
HeLa siMCRS1	T0550_grid#19_SiMCRS1_Cell3	21	6.3	4.76335	1.3226
HeLa bipolar WT	T0550_grid#19_HeLa_WT	17	5.1	3.4336	1.48532
U2OS bipolar WT	T0549_grid#18_5A	10	3	1.62168	1.84993
U2OS bipolar WT	T0549_grid#18_5B	15	4.5	1.96272	2.29274
U2OS bipolar WT	T0579_grid#20	33	9.9	5.40328	1.83222
HeLa WT anaphase	T0471_grid9b and c	13	3.9	2.17848	1.79024
HeLa WT anaphase	T0458_grid9a	11	3.3	2.40352	1.37299
RPE-1 bipolar WT	T0578_grid#20_9E	10	3	1.8328	1.63684
RPE-1 bipolar WT	T0578_grid#20_11A-11B	32	9.6	6.20832	1.54631
C. elegans male meiosis WT	T0391_worm02_anaphase01_early_tomogram	11	3.3	2.38728	1.38233
C. elegans male meiosis WT	T0391_worm02_SingleX_tomogram	6	1.8	1.36648	1.31725
C. elegans male meiosis WT	T0391_worm05_anaphase02_tomogram	14	4.2	2.62856	1.59783
C. elegans male meiosis WT	T0391_worm05_prometaphase01_tomogram	15	4.5	2.69584	1.66924
C. elegans male meiosis WT	T0391_worm06_Grid3D_singleX01_tomogram	5	1.75	0.82824	2.11291
C. elegans male meiosis WT	T0391_worm07b_Grid1BC_tomogam_merged	8	2.8	1.70752	1.63981
C. elegans male meiosis WT	T0391_worm08_lateanaphase_tomogram	17	5.1	3.62616	1.40645
C. elegans male meiosis WT	T0391_worm09_late_anaphase_tomogram	30	9	5.89744	1.52609
C. elegans male meiosis WT	T0391_worm13_meta-anaphase01_tomogram_merged	25	7.5	5.10168	1.4701
C. elegans male meiosis WT	T0391_worm13_metaphase01_tomogram	14	4.2	2.87216	1.46231
C. elegans male meiosis WT	T0391_worm13_metaphase02_tomogram	14	4.2	2.55896	1.64129
C. elegans male meiosis WT	T0391_worm14_metaphase_tomogram	11	3.85	2.23416	1.72324
C. elegans male meiosis tra-2	T0462_worm06_tomogram	9	2.7	1.74694	1.54556
C. elegans male meiosis tra-2	T0462_worm08_tomogram_stitched.cut	12	3.6	2.47738	1.45315
C. elegans embryo 1-cell	T0265_2_1_grid18b_complete_merged	23	6.9	5.38704	1.28085
C. elegans embryo 1-cell	T0265_grid1cd	14	4.2	3.13402	1.34013
C. elegans embryo 16-cell	T0577_16cell_Metaphase01	22	7.26	4.43352	1.63753
C. elegans embryo 16-cell	T0577_16cell_Anaphase01	25	8.25	5.62832	1.4658
C. elegans embryo 32-cell	T0577_32cell_Metaphase01	14	4.62	3.20856	1.4399
C. elegans embryo 32-cell	T0577_32cell_Anaphase01	14	4.62	3.19928	1.44407
C. elegans embryo 8-cell	T0596_08cell_Metaphase01	25	8.25	6.01334	1.37195
C. elegans embryo 8-cell	T0596_08cell_Anaphase01	17	5.61	4.23608	1.32434
C. elegans embryo 4-cell	T0707_04cell_Metaphase01	17	5.61	2.48455	2.25795
C. elegans male meiosis WT	T0391_worm02_lateanaII	17	5.1	3.60992	1.41277
C. elegans male meiosis WT	T0391_worm08_earlyanaII-2a	12	3.6	2.59608	1.38671
C. elegans male meiosis WT	T0391_worm14_anaII-1	12	3.6	2.5636	1.40428
C. elegans male meiosis WT	T0391_worm14_anaII-2	12	3.6	2.44528	1.47222
C. elegans male meiosis WT	T0391_worm14_metaII-1	10	3	1.914	1.5674
C. elegans male meiosis WT	T0391_worm14_metaII-2	12	3.6	2.65408	1.3564
C. elegans male pronucleus	T0533_Reza_EarlyEmbryo_Pole2	12	3.6	2.47312	1.45565
C. elegans male pronucleus	T0576_EarlyEmbryo_Grid3D	17	5.1	3.24568	1.57132
C. elegans male pronucleus	T0576_EarlyEmbryo_Grid9E_Pole1 (left)	9	2.97	1.7864	1.66256
C. elegans male pronucleus	T0576_EarlyEmbryo_Grid9E_Pole2 (right)	8	2.64	1.61008	1.63967
C. elegans male pronucleus	T0606_EarlyEmbryo_Grid7BC	10	3.3	2.26106	1.45949
C. elegans male pronucleus	T0606_EarlyEmbryo_Gri5CD	22	7.26	5.20316	1.39531
C. elegans male pronucleus	T0619_EarlyEmbryo_Grid11BCD	28	9.24	7.055	1.30971
C. elegans male pronucleus	T0619_RezaFemalePN_Grid11AB	25	8.25	5.89502	1.39949
H. membranacea nebenkern	T0566_Grid3A	7	2.31	1.48147	1.55926
A. rhodensis male meiosis WT	T0429_worm11_anaI-1	9	2.7	1.8792	1.43678
A. rhodensis male meiosis WT	T0429_worm11_anaI-3	12	3.6	2.34552	1.53484
A. rhodensis male meiosis WT	T0429_worm11_anaI-4	13	3.9	2.62856	1.4837
A. rhodensis male meiosis WT	T0429_worm11_lagX5	12	3.6	2.204	1.63339
A. rhodensis male meiosis WT	T0429_worm11_lagX6	10	3	1.8212	1.64727
A. rhodensis male meiosis WT	T0429_worm11_lateanaII-1	10	3	2.03232	1.47615
A. rhodensis male meiosis WT	T0429_worm11_lateanaII-2	9	2.7	1.8096	1.49204
A. rhodensis male meiosis WT	T0429_worm11_lateanaII-3	10	3	1.7168	1.74744
A. rhodensis male meiosis WT	T0429_worm11_metaI-5	10	3	2.09496	1.43201
A. rhodensis male meiosis WT	T0429_worm11_metaI-7	10	3	2.13904	1.4025
A. rhodensis male meiosis WT	T0429_worm11_metaII_1+2	21	6.3	3.50088	1.79955
